# Unbiased clade age estimation using a Bayesian Brownian Bridge

**DOI:** 10.1101/2021.04.03.438104

**Authors:** Daniele Silvestro, Christine D. Bacon, Wenna Ding, Qiuyue Zhang, Philip C. J. Donoghue, Alexandre Antonelli, Yaowu Xing

## Abstract

In a recent paper^1^ we presented a new model, the Bayesian Brownian Bridge (BBB), to infer clade age based on fossil evidence and modern diversity. We benchmarked the method with extensive simulations, including a wide range of diversification histories and sampling heterogeneities that go well beyond the necessarily simplistic model assumptions. Applying BBB to 198 angiosperm families, we found that their fossil record is compatible with clade origins earlier than most contemporary palaeobotanical interpretations. In particular, we estimated with high probability that crown-angiosperms originated before the Cretaceous (> 145 Ma). Budd and colleagues^2^ critique our study, arguing that the BBB model is biased towards older estimates when fossil data are scarce or absent, that our underlying fossil dataset is unsound, that our clade age estimates are therefore biased by early diverging lineages that are underrepresented in the fossil record, and that pooling of fossil data for analysis at higher taxonomic ranks overcomes these biases. Here, we explore their points and perform new simulations to show that their critique has no merit.
