## Extended Data Table 1 for "Unbiased clade age estimation using a Bayesian Brownian Bridge"

### Sheet: extended_data_table1
Simulation n.	N. extant sp.	N. fossils	True age	Estimated age (mean)	95%CI - min	95%CI - max
1	2947	0	65.9039	9.01889	2.50271	25.1497
2	1136	0	69.1381	11.9151	2.50142	42.7773
3	11224	0	22.1542	6.25889	2.51246	15.222
4	160	0	148.218	7.89713	2.50041	20.8253
5	165	0	117.314	6.4618	2.50002	19.5615
6	5604	0	159.026	9.71286	2.53864	30.5858
7	2154	0	144.145	7.69414	2.50304	22.4165
8	6270	0	110.93	16.7143	2.51056	91.8854
9	1481	0	14.847	7.32285	2.50274	23.3853
10	961	0	174.762	12.4064	2.51128	50.6416
11	547	0	166.704	7.64278	2.50511	21.0467
12	3399	0	56.7882	13.9961	2.51073	51.4757
13	117	0	150.009	9.29931	2.50819	30.5388
14	5367	0	35.7483	9.75616	2.5211	29.9854
15	487	0	11.4885	10.3129	2.51041	29.0233
16	8735	0	137.542	27.086	2.50069	196.724
17	129	0	56.0844	9.09551	2.52023	26.0093
18	10325	0	158.718	14.3631	2.50338	49.8443
19	862	0	68.8772	7.49691	2.50425	21.7288
20	5369	0	17.0222	10.6408	2.50039	33.7581
21	19089	0	36.0061	11.0986	2.50079	38.678
22	2844	0	107.845	6.96061	2.50484	19.1788
23	5822	0	13.5632	9.33883	2.50022	28.2274
24	123	0	130.387	12.5458	2.5011	53.678
25	15863	0	23.7554	17.429	2.5091	97.4518
26	5019	0	112.473	10.0888	2.50512	29.9826
27	144	0	25.7553	8.36541	2.50044	29.7051
28	8771	0	165.062	9.19044	2.51432	28.973
29	12906	0	152.791	11.0218	2.51135	43.785
30	1564	0	111.66	9.38959	2.52786	34.8095
31	110	0	103.939	7.29328	2.51168	23.2141
32	526	0	39.1184	11.853	2.51958	42.0436
33	149	0	48.8321	9.58217	2.50357	30.1269
34	4852	0	70.2278	11.6937	2.51698	39.9703
35	662	0	31.4463	36.6434	2.52248	154.654
36	5839	0	147.122	17.6671	2.51343	75.3915
37	1250	0	132.239	9.57396	2.52257	30.9122
38	1826	0	46.1668	13.6394	2.50086	46.9614
39	1034	0	175.592	9.13407	2.51801	23.646
40	639	0	24.5866	10.9144	2.50553	39.5871
41	1815	0	163.12	12.1619	2.50147	50.6448
42	494	0	120.532	19.0998	2.52242	77.3067
43	16460	0	24.1963	11.7028	2.54493	36.0588
44	362	0	158.993	8.00279	2.50661	20.352
45	635	0	32.3443	8.19597	2.50039	26.6948
46	1262	0	116.204	7.93537	2.50102	21.8171
47	7751	0	176.45	17.2481	2.5006	82.1877
48	7395	0	39.7909	8.79103	2.50164	27.982
49	4401	0	66.4818	7.29759	2.50097	18.0357
50	5397	0	28.8284	9.71335	2.50017	27.2709
51	4289	0	161.652	8.11125	2.50436	28.2813
52	156	0	129.8	9.70798	2.52307	29.7568
53	203	0	38.6486	12.1599	2.50875	42.7048
54	349	0	44.3621	10.7009	2.5259	32.4495
55	1579	0	110.318	10.9234	2.51157	39.426
56	214	0	22.8574	6.30431	2.52746	17.2492
57	693	0	17.1562	9.09408	2.50232	32.974
58	675	0	118.851	10.3601	2.51251	39.0021
59	1619	0	26.291	7.63372	2.50858	21.2586
60	7507	0	34.5524	15.9416	2.50791	100.769
61	182	0	122.307	14.3784	2.50629	49.8216
62	151	0	17.6711	6.7509	2.50162	16.7186
63	1390	0	128.365	7.73431	2.50342	21.9438
64	5875	0	72.429	13.2787	2.51524	60.6359
65	118	0	163.677	7.47087	2.50407	19.4948
66	1107	0	80.4087	9.20799	2.51103	27.6699
67	9576	0	59.8361	6.67775	2.50594	17.5118
68	129	0	44.0142	11.1197	2.50231	37.8345
69	166	0	49.5178	8.62999	2.50926	25.497
70	142	0	177.612	12.7888	2.50161	52.3907
71	8920	0	18.5073	30.6685	2.52194	229.605
72	8810	0	78.8038	17.9971	2.51179	84.0468
73	887	0	39.1563	7.58153	2.51114	23.1347
74	2982	0	156.141	11.6828	2.50076	42.2776
75	142	0	151.966	7.20702	2.5008	17.6411
76	2532	0	149.662	16.0065	2.5003	54.4842
77	580	0	18.853	13.6153	2.50226	51.6548
78	455	0	94.2561	9.05803	2.50055	23.1307
79	2171	0	74.8287	7.34342	2.50802	24.6361
80	1941	0	125.196	10.4048	2.50804	37.3464
81	3792	0	133.279	7.7221	2.5034	26.2948
82	8116	0	112.14	9.52833	2.50781	32.2656
83	192	0	12.7674	7.14393	2.50568	19.2256
84	802	0	60.1069	8.32742	2.50017	22.4201
85	4972	0	171.721	12.9519	2.50213	46.8827
86	7339	0	172.64	10.4099	2.51063	32.6086
87	1137	0	115.923	14.9888	2.52341	64.2233
88	285	0	142.515	8.90151	2.50209	26.719
89	1689	0	141.995	15.854	2.50881	60.796
90	4761	0	171.916	6.75235	2.50319	18.6161
91	17679	0	124.044	38.3564	2.51183	224.266
92	1488	0	90.3291	7.73773	2.50952	21.5351
93	304	0	177.128	17.6317	2.50806	67.7099
94	6069	0	90.7186	16.2668	2.50284	54.8199
95	3245	0	146.466	10.1789	2.50409	33.0645
96	11251	0	94.6217	8.14658	2.5002	21.9213
97	1327	0	27.1617	24.7397	2.50849	118.581
98	143	0	177.971	7.24771	2.50263	21.3432
99	283	0	145.829	6.116	2.50415	14.5885
100	3088	0	104.441	10.1216	2.50424	33.585
101	7410	0	39.8025	7.27329	2.50404	19.545
102	524	0	106.638	13.2799	2.52126	41.983
103	7189	0	115.909	10.6371	2.52598	38.3931
104	273	0	130.519	11.6465	2.50143	52.5847
105	18774	0	13.0221	6.22431	2.51799	14.9513
106	164	0	179.313	8.32092	2.50064	23.8066
107	805	0	119.831	22.1159	2.51092	160.712
108	389	0	125.221	10.7313	2.5135	34.5669
109	2253	0	103.398	6.74135	2.50002	16.3354
110	5491	0	177.518	10.284	2.5163	36.9299
111	1304	0	96.8043	15.2724	2.50532	56.5791
112	141	0	143.466	6.93387	2.52019	18.656
113	1986	0	87.6773	8.21774	2.50285	24.6846
114	1144	0	32.7106	13.148	2.50441	49.7766
115	5436	0	161.786	7.27685	2.50409	22.7567
116	7403	0	47.4073	12.3262	2.5018	42.4135
117	5220	0	46.6928	7.05979	2.50165	20.5493
118	1189	0	77.2853	17.4919	2.50143	113.049
119	157	0	119.34	7.86953	2.50502	28.6903
120	7293	0	24.9055	12.0611	2.51332	37.8614
121	1219	0	115.92	11.1863	2.56856	38.0632
122	1097	0	155.767	11.829	2.50557	40.6094
123	406	0	143.24	9.34864	2.5137	31.902
124	1853	0	13.7527	8.06962	2.5074	24.0775
125	14310	0	127.57	37.6632	2.50679	174.218
126	4457	0	128.936	9.44346	2.50303	30.9
127	3186	0	139.528	8.77515	2.51725	26.2239
128	168	0	95.2068	9.74173	2.50706	29.1331
129	7363	0	151.429	17.7468	2.53436	76.0908
130	109	0	145.466	11.4207	2.50372	36.5305
131	433	0	168.936	7.89924	2.50316	24.7395
132	119	0	147.896	6.75406	2.50328	18.31
133	1410	0	155.274	6.15112	2.50921	16.1303
134	13496	0	34.6491	7.71175	2.50148	21.6463
135	693	0	163.805	11.2325	2.50431	38.453
136	905	0	27.013	10.633	2.5122	31.7507
137	16720	0	50.876	11.1407	2.50132	34.4324
138	663	0	56.88	7.24342	2.50342	18.4366
139	155	0	17.2997	7.13767	2.50234	19.6497
140	287	0	146.322	7.71671	2.50026	20.8433
141	8089	0	99.5484	13.3986	2.50492	43.2301
142	4852	0	158.034	8.82037	2.502	25.8614
143	383	0	12.4577	9.59807	2.50156	29.5667
144	577	0	178.945	33.7744	2.50972	171.115
145	9681	0	165.264	10.6013	2.50334	33.5425
146	13380	0	164.321	15.9124	2.50119	90.0446
147	222	0	110.369	7.87351	2.50171	24.4363
148	6676	0	156.261	7.0844	2.50167	21.0435
149	1358	0	65.7778	12.4529	2.53888	49.7584
150	9871	0	52.3728	10.3004	2.5017	37.2064
151	405	0	33.4194	21.5487	2.51464	131.521
152	1372	0	179.6	13.1605	2.50884	42.5313
153	4877	0	18.461	9.53898	2.50251	27.8672
154	459	0	119.932	7.36884	2.50584	18.9207
155	1114	0	67.7018	8.39001	2.51914	26.7304
156	8136	0	120.044	11.0024	2.53523	37.8523
157	11579	0	74.7329	8.10808	2.50233	24.6858
158	240	0	95.9141	8.28499	2.50085	28.2303
159	10071	0	131.27	8.97504	2.50427	27.3701
160	8482	0	90.0981	20.8772	2.5063	100.323
161	1781	0	84.0749	6.95461	2.50301	21.9945
162	639	0	120.444	9.96563	2.50389	35.1645
163	926	0	95.0696	11.7839	2.50564	41.6739
164	347	0	170.682	7.62934	2.50946	19.6313
165	188	0	158.118	10.5489	2.50255	31.892
166	454	0	39.7037	8.10733	2.50172	23.0484
167	3109	0	157.44	11.0909	2.50079	34.5369
168	10662	0	112.808	10.2686	2.50186	31.8634
169	790	0	55.444	6.83022	2.50317	17.0153
170	414	0	26.433	7.65103	2.50856	22.1526
171	5674	0	86.9314	10.7755	2.50241	33.4787
172	1556	0	106.761	8.46691	2.50521	31.6765
173	15540	0	173.984	6.37432	2.50068	15.6638
174	537	0	58.8503	10.1834	2.50233	35.0119
175	1119	0	138.792	12.4224	2.50723	54.5943
176	2780	0	58.2965	13.9061	2.50871	57.9603
177	14388	0	76.575	10.8237	2.50372	43.2888
178	1623	0	48.1364	11.3387	2.5087	36.7279
179	221	0	123.005	15.1074	2.50453	65.7147
180	231	0	10.2951	7.70755	2.50053	26.5212
181	2179	0	133.715	10.4683	2.50627	39.0933
182	311	0	100.406	9.52463	2.53877	33.4149
183	6356	0	46.7336	6.80106	2.50304	18.6142
184	4227	0	24.4976	14.2882	2.50128	59.1691
185	239	0	114.53	14.7475	2.50101	90.285
186	172	0	62.6633	8.92346	2.50694	24.3366
187	17114	0	54.9545	18.8828	2.51297	113.126
188	204	0	144.976	12.7905	2.50361	50.3059
189	186	0	82.529	8.68978	2.52033	26.6712
190	6485	0	30.0589	13.0329	2.51049	50.6939
191	12938	0	75.3714	10.8144	2.50035	36.9437
192	500	0	53.5154	13.9771	2.50067	60.7802
193	7929	0	129.481	9.83524	2.50414	28.4887
194	454	0	69.5092	9.33142	2.51908	27.7828
195	147	0	100.779	9.84583	2.50258	33.1574
196	3708	0	93.5245	7.88546	2.50341	20.5987
197	821	0	47.887	7.94961	2.50009	22.525
198	19830	0	109.596	12.7985	2.50435	53.0823
199	11430	0	23.2965	13.365	2.51548	45.7357
200	8380	0	65.9986	17.1738	2.51632	69.1587
