## Extended Data Table 2 for "Unbiased clade age estimation using a Bayesian Brownian Bridge"

### Sheet: extended_data_table2
Simulation n.	N. extant sp.	N. fossils	True age	Estimated age (mean)	95%CI - min	95%CI - max
1	2562	23	120	138.765	117.507	183.403
2	8173	64	120	103.528	95.0405	116.444
3	504	7	120	155.689	115.109	219.711
4	729	15	120	121.373	102.572	157.629
5	9129	71	120	117.523	105.009	135.526
6	745	13	120	128.946	100.413	178.931
7	223	4	120	138.625	95.2193	224.584
8	283	6	120	116.785	85.1228	197.254
9	730	10	120	91.4544	67.947	132.274
10	2109	26	120	110.266	95.0499	137.575
11	1093	18	120	83.3926	65.0308	119.843
12	14759	107	120	122.472	117.555	132.041
13	8931	64	120	114.131	102.562	131.199
14	1221	10	120	152.633	112.787	243.156
15	3631	33	120	135.181	112.624	177.749
16	6159	44	120	131.055	117.507	156.64
17	180	1	120	122.613	62.2657	251.698
18	230	1	120	147.799	82.5741	262.798
19	4005	34	120	99.0423	85.038	124.308
20	175	4	120	118.377	82.5175	191.942
21	1466	7	120	145.733	97.587	252.616
22	175	1	120	117.226	65.0802	232.517
23	1605	8	120	145.484	102.563	220.693
24	9866	99	120	117.875	112.523	127.484
25	2055	14	120	135.889	107.861	179.855
26	1523	10	120	98.8508	75.3574	136.059
27	3133	28	120	140.164	115.108	179.755
28	6264	69	120	120.813	112.506	138.466
29	923	6	120	136.154	93.8179	209.682
30	7363	63	120	127.382	115.12	145.819
31	3325	19	120	141.732	115.113	185.782
32	225	3	120	156.226	105.054	245.694
33	14853	110	120	121.079	112.501	132.11
34	5300	74	120	121.226	112.62	134.346
35	1348	18	120	132.493	107.67	169.796
36	5260	56	120	115.48	105.09	133.785
37	8977	113	120	122.821	117.173	132.221
38	12910	62	120	119.895	105.014	139.927
39	11903	86	120	119.538	110.034	135.798
40	4984	92	120	108.072	102.515	117.803
41	164	3	120	116.348	77.8877	183.585
42	448	2	120	133.852	85.1459	222.3
43	1400	7	120	151.691	115.092	225.956
44	698	7	120	144.676	110.179	209.297
45	2109	8	120	119.618	83.8712	180.43
46	10664	122	120	115.393	110.029	124.73
47	12322	70	120	125.807	112.778	146.708
48	326	5	120	112.617	82.5344	163.749
49	5906	30	120	128.218	107.529	172.485
50	15242	189	120	124.727	115.706	139.853
51	219	1	120	128.075	75.0442	221.731
52	2234	15	120	133.375	107.503	174.331
53	1473	24	120	135.867	112.538	182.909
54	3170	24	120	130.825	117.31	154.311
55	527	22	120	127.324	112.259	153.864
56	197	4	120	114.921	77.8292	188.513
57	6837	75	120	124.376	112.504	142.603
58	6534	28	120	104.963	85.0013	136.056
59	1067	40	120	111.138	102.617	125.794
60	8273	86	120	108.589	102.381	119.439
61	476	2	120	97.5557	50.5257	193.997
62	14606	112	120	124.056	115.007	137.947
63	548	3	120	168.622	112.504	254.761
64	3849	35	120	122.079	110.074	144.655
65	663	3	120	140.262	97.5973	209.721
66	7965	93	120	120.438	115.002	131.2
67	484	11	120	134.349	105.268	197.543
68	11673	111	120	106.712	97.5266	119.756
69	2374	23	120	129.196	110.026	163.064
70	3473	39	120	127.062	110.128	151.428
71	132	2	120	84.6144	47.5043	182.101
72	3137	30	120	124.281	110.007	152.16
73	3262	48	120	108.947	97.5319	128.743
74	221	1	120	72.7354	32.5248	163.488
75	164	3	120	145.425	97.6276	226.914
76	1144	17	120	111.404	95.0114	143.766
77	7009	74	120	124.722	117.509	137.332
78	664	2	120	88.0617	50.027	174.165
79	1436	22	120	131.538	112.541	163.698
80	1611	8	120	128.046	82.5177	225.506
81	15382	117	120	127.341	115.282	143.929
82	1972	21	120	140.08	117.562	175.309
83	1606	10	120	138.656	105.119	194.691
84	10399	111	120	113.435	107.529	123.393
85	7844	93	120	109.672	102.502	122.496
86	1773	8	120	109.021	75.1278	185.469
87	926	22	120	109.356	92.5517	139.942
88	1507	47	120	120.875	110.009	142.011
89	939	13	120	111.645	87.7339	150.302
90	5183	58	120	127.08	112.531	148.706
91	2256	21	120	112.27	93.8112	140.474
92	1763	14	120	125.148	102.539	169.185
93	5528	42	120	121.319	110.036	142.022
94	841	16	120	117.362	97.5435	156.036
95	16854	175	120	120.224	115.003	128.471
96	11009	91	120	113.856	105.028	129.914
97	3860	39	120	119.533	107.501	139.804
98	9933	93	120	115.495	110.008	125.155
99	2530	23	120	121.081	102.708	157.037
100	3211	53	120	131.05	117.533	150.057
101	15154	135	120	115.815	110.017	126.18
102	15544	139	120	113.676	107.517	123.884
103	7834	69	120	114.849	105.179	130.881
104	417	10	120	131.509	102.91	184.059
105	5115	40	120	121.858	105.001	148.064
106	788	8	120	137.177	102.7	205.428
107	177	1	120	79.725	38.7209	153.731
108	169	1	120	68.4503	37.5429	131.934
109	1256	22	120	128.753	110.368	158.276
110	1374	5	120	151.47	107.894	225.149
111	7369	80	120	123.103	112.524	141.08
112	854	9	120	124.26	95.2161	167.782
113	108	3	120	136.475	92.593	211.646
114	2649	18	120	113.273	90.1175	158.055
115	1040	15	120	131.421	107.591	170.916
116	8876	75	120	126.17	117.524	139.842
117	4217	42	120	122.619	110.025	146.357
118	120	2	120	86.9451	55.0135	154.163
119	2652	24	120	118.663	97.6519	154.761
120	5326	23	120	112.645	95.302	144.331
121	150	2	120	130.348	80.0157	233.278
122	19245	186	120	107.769	102.515	116.754
123	449	8	120	135.158	100.394	194.639
124	330	4	120	159.607	107.868	256.672
125	7288	51	120	124.446	110.02	149.475
126	927	19	120	136.785	110.057	182.755
127	3866	25	120	114.449	95.007	145.087
128	873	23	120	128.38	110.132	157.139
129	10964	95	120	129.592	117.656	146.524
130	681	17	120	132.594	112.641	164.43
131	104	2	120	120.52	67.8781	240.327
132	822	12	120	116.609	88.1492	158.025
133	6315	77	120	124.998	113.11	142.538
134	180	1	120	59.473	27.5551	134.225
135	4462	26	120	137.198	117.508	171.374
136	164	4	120	124.38	90.1031	179.993
137	1578	19	120	140.056	112.5	190.278
138	155	1	120	78.0115	40.3999	157.29
139	19713	198	120	123.051	117.504	135.539
140	893	4	120	111.804	76.3102	184.035
141	158	7	120	135.349	101.812	192.62
142	162	1	120	94.5807	52.5428	192.057
143	9716	85	120	116.78	107.52	135.423
144	1078	15	120	129.81	105.12	174.152
145	129	6	120	81.0259	60.2374	113.647
146	701	9	120	149.328	110.058	223.692
147	18393	182	120	117.723	112.513	126.722
148	2970	47	120	110.595	100.184	128.001
149	137	1	120	34.7341	17.6078	74.8646
150	11334	66	120	127.273	115.041	144.458
151	1016	33	120	114.861	100.047	137.08
152	4485	28	120	122.621	100.538	159.282
153	8131	55	120	127.446	110.144	150.691
154	12386	86	120	125.492	117.511	141.331
155	1921	16	120	135.468	107.986	191
156	8124	95	120	119.15	112.511	130.321
157	159	2	120	91.3073	50.001	189.953
158	15773	150	120	117.085	107.545	133.084
159	121	4	120	139.389	100.043	214.735
160	7197	87	120	123.909	117.51	136.024
161	496	3	120	69.327	40.2649	113.652
162	4153	19	120	129.18	102.68	174.861
163	3008	25	120	111.444	95.118	147.363
164	503	7	120	121.641	92.7868	167.639
165	510	8	120	150.273	115.098	218.388
166	10374	71	120	126.483	117.516	141.631
167	1097	21	120	118.337	100.217	154.894
168	692	7	120	138.574	100.024	205.687
169	245	3	120	94.9118	62.608	166.379
170	1504	22	120	113.187	95.0718	151.091
171	1203	24	120	129.754	115.048	155.759
172	1918	18	120	130.63	102.604	188.226
173	3075	28	120	121.09	102.264	149.711
174	2873	16	120	158.476	112.527	263.48
175	4302	39	120	125.753	112.523	150.849
176	10524	72	120	110.63	100.023	126.777
177	905	17	120	90.2584	72.5384	124.671
178	5724	57	120	124.92	115.039	139.933
179	13373	54	120	131.012	112.778	154.873
180	186	2	120	152.544	102.755	249.028
181	9060	95	120	120.136	112.525	132.308
182	648	1	120	92.9393	42.9158	198.826
183	460	6	120	142.136	105	220.619
184	266	4	120	136.555	88.4879	226.747
185	1113	11	120	139.927	100.249	231.178
186	325	10	120	132.224	105.074	176.822
187	165	1	120	139.172	82.6625	238.982
188	7641	69	120	124.353	115.124	140.64
189	492	5	120	96.022	72.0892	146.477
190	1981	16	120	128.193	97.6112	185.986
191	197	3	120	142.911	95.0993	233.775
192	187	4	120	123.09	90.088	192.439
193	328	5	120	157.553	110.966	245.071
194	1576	20	120	111.838	97.3859	140.48
195	222	4	120	138.87	97.7243	211.373
196	4271	27	120	144.027	117.552	190.615
197	6874	68	120	120.397	112.611	133.203
198	4122	40	120	123.001	107.971	150.066
