## Extended Data Table 4 for "Unbiased clade age estimation using a Bayesian Brownian Bridge"

### Sheet: extended_data_table1
Order	N. extant sp.	N. fossils	Estimated age (mean)	95%CI - min	95%CI - max	Estimated q (mean)	95%CI - min	95%CI - max	Estimated a (mean)	95%CI - min	95%CI - max	Estimated sigma2 (mean)	95%CI - min	95%CI - max
Alismatales	4185	284	77.1688	70.0498	87.3503	0.00123775	1.21343e-05	0.00337293	2.53441	0.422545	4.57499	11.9958	10.5205	13.2805
Apiales	5480	97	77.832	72.5005	88.3029	0.000680311	9.07628e-05	0.00137862	1.28243	0.00682435	2.80155	11.1576	9.311	12.6554
Aquifoliales	500	55	76.0739	67.2106	95.7425	0.00151422	7.12353e-06	0.00456268	3.4099	0.60948	6.22724	8.31207	6.08684	10.2159
Arecales	2600	186	92.2812	87.5012	98.6698	0.00238578	0.00108006	0.00390517	0.303827	0.000150535	0.846599	12.1401	11.0909	13.0961
Asparagales	33437	13	112.84	82.5601	165.643	1.23293e-05	5.38391e-08	2.52623e-05	0.800817	5.57224e-05	2.13308	12.077	9.54947	14.1121
Asterales	27060	41	59.0336	50.0018	74.5176	4.97695e-05	4.74894e-07	0.000123868	3.13723	0.216355	5.79873	11.9848	9.41061	14.0962
Austrobaileyales	85	18	54.4698	47.3462	68.7768	0.00745789	0.000512554	0.0164353	1.25387	0.000318952	3.35413	6.33142	4.24083	8.29003
Boraginales	2535	26	66.1308	55.0078	87.8104	0.000492032	9.51412e-06	0.00103918	1.62245	0.000170118	4.07711	9.89166	7.96367	11.6995
Brassicales	4298	20	71.2727	55.0309	97.5836	0.000236736	3.18306e-06	0.000445394	0.949976	4.66794e-05	2.62859	10.2994	7.81558	12.2105
Buxales	123	13	36.0095	30.0007	48.2047	0.00655293	8.73423e-05	0.0147931	2.23369	0.00190729	6.15888	6.95887	4.75361	8.68303
Canellales	88	4	111.255	82.3884	170.723	0.000807478	3.83964e-06	0.00237245	1.15665	0.00130366	3.01357	5.68763	3.0315	7.9755
Caryophyllales	6478	85	53.925	47.5003	67.8107	0.000485781	4.42075e-06	0.00134639	3.76966	0.436155	7.04974	11.3227	9.44229	12.9002
Celastrales	1350	45	115.593	102.507	141.907	0.000281099	4.55906e-06	0.000869145	2.30258	0.579185	4.10826	9.86067	7.74814	11.4661
Ceratophyllales	4	32	68.4598	57.501	86.9751	0.0169406	1.44015e-05	0.0604348	4.93794	1.5007	8.68804	3.33654	1.27544	5.0496
Commelinales	765	10	89.0339	69.9778	126.737	0.000306102	1.0934e-06	0.000950175	2.44755	0.00560522	5.25842	7.77838	4.98021	10.001
Cornales	308	206	98.4826	90.0005	111.33	0.00237119	6.789e-05	0.00639524	2.87356	1.28887	4.47816	9.13674	7.66879	10.411
Crossosomatales	55	32	75.669	62.5885	101.486	0.00402294	2.09784e-06	0.016858	4.41118	0.638013	7.95293	5.80346	2.7895	8.12251
Cucurbitales	979	23	64.3203	55.0188	80.9529	0.00134431	0.000181566	0.00265586	0.774711	0.000199455	2.15388	9.31436	7.58126	10.743
Dilleniales	430	10	81.459	64.8066	114.188	0.00079668	3.73633e-05	0.00175831	0.705072	0.000537098	1.99768	8.37225	6.42321	9.96116
Dioscoreales	715	8	109.382	82.5278	162.334	0.000278473	1.22883e-06	0.000684744	1.02984	0.0013854	2.6623	7.90735	5.21259	10.2749
Dipsacales	1050	79	84.4835	77.5013	100.12	0.00170615	2.19501e-05	0.00448699	2.0785	0.00416761	3.94356	8.86281	6.68359	10.8845
Ericales	11257	484	107.878	97.5062	126.357	0.000324371	3.85324e-06	0.000884586	2.46555	1.06743	3.97442	13.6544	12.4156	14.7692
Fabales	20400	445	74.9008	70.0011	84.2381	0.000453075	3.67699e-05	0.00107426	2.71535	0.91553	4.51673	14.3603	13.2511	15.3348
Fagales	1336	1432	140.363	100.008	214.652	8.87125e-05	1.43044e-09	0.000373863	6.05991	4.37703	7.67594	12.7954	11.7347	13.8375
Garryales	191	67	86.0775	80.0363	92.9498	0.00653744	0.00197341	0.0125674	0.62137	9.54828e-05	1.61535	7.92791	6.58488	9.19185
Gentianales	20845	106	78.7471	72.5002	90.4322	0.00020797	3.63343e-05	0.00042722	1.26907	0.000378957	2.72464	13.2029	11.3835	14.6532
Huerteales	6	4	90.3383	62.6846	144.861	0.00652653	4.04403e-05	0.0203686	0.975807	4.94122e-05	2.83033	3.05368	0.597182	5.28059
Lamiales	18003	187	75.2532	70.0006	85.1315	0.000301593	1.54454e-05	0.000702859	2.19668	0.131118	4.06172	13.0532	11.741	14.2682
Laurales	3151	440	123.099	110.023	150.316	0.000411382	7.92491e-06	0.0011441	2.6853	1.32617	3.98576	12.2696	11.2615	13.423
Liliales	515	29	66.4252	57.5016	83.7142	0.00223978	2.50069e-05	0.0044363	1.05445	0.000448099	2.83237	8.12903	5.64667	10.058
Magnoliales	3314	194	112.375	105.018	122.177	0.00112781	0.000143927	0.00235055	0.954107	0.000762405	2.04184	11.716	10.3179	12.905
Malpighiales	17095	526	100.771	92.5531	112.938	0.000228908	1.66136e-05	0.00052666	2.71521	1.39549	4.01344	14.0676	12.8962	15.1538
Malvales	5856	186	74.1347	70.0004	81.3694	0.00122703	0.000145365	0.00238667	1.4107	0.0044855	2.93493	12.5039	11.4047	13.6273
Myrtales	13088	289	96.7878	90.0325	105.962	0.000460255	4.78488e-05	0.00106158	1.59107	0.192144	2.96016	13.2345	12.0862	14.4192
Nymphaeales	76	84	134.358	114.021	173.938	0.000923289	3.12334e-07	0.00360262	3.66824	1.94633	5.3256	6.72657	4.73822	8.38128
Oxalidales	1695	56	91.4203	85.0016	105.153	0.00113246	0.000235059	0.00208312	0.753747	0.00016398	1.94843	9.72834	7.83003	11.4332
Pandanales	1304	8	120.843	90.0143	175.805	0.000162835	4.49684e-06	0.000364877	0.707281	3.33564e-05	1.94084	8.86988	6.44197	10.8934
Piperales	4206	17	92.7203	72.5045	128.482	0.000146564	5.78963e-06	0.000298708	0.945938	0.000347811	2.4646	9.96009	7.34708	12.0596
Poales	18986	373	74.6809	70.0012	84.6439	0.00036688	1.18357e-05	0.000905329	2.84545	0.914476	4.91538	13.7729	12.5496	14.8317
Proteales	1737	222	117.901	112.503	127.188	0.0027808	0.000177381	0.0051691	0.706077	0.00108549	1.77222	10.1601	8.74935	11.5801
Ranunculales	4303	174	132.051	122.501	151.195	0.000290182	1.63461e-05	0.000868732	1.99816	0.603383	3.29687	11.3835	9.52554	12.998
Rosales	7910	866	81.2209	75.0017	91.9553	0.00121366	2.0789e-05	0.00332923	2.72692	0.781519	4.71984	13.846	12.5869	14.9045
Santalales	2288	28	63.5287	55.0009	78.8525	0.000871801	0.000146719	0.00161966	0.752707	8.3029e-05	2.16518	10.4528	8.97751	11.8168
Sapindales	6113	690	74.9212	70.0081	82.0022	0.00250846	0.000190299	0.00552324	1.66998	0.00375356	3.33078	13.5851	12.3773	14.6058
Saxifragales	1056	255	100.533	95.0031	110.995	0.00309175	9.01746e-05	0.00802499	1.65852	0.0841722	3.03738	10.0634	8.28098	11.4698
Solanales	4260	20	76.0415	60.0019	102.841	0.000238779	2.93159e-05	0.000475239	0.835251	9.46519e-05	2.19725	10.5101	8.12979	12.3384
Trochodendrales	2	8	85.773	67.5016	119.049	0.0247269	0.000352818	0.0750709	0.862203	1.03302e-05	2.38426	1.83113	-1.13034	4.33215
Vitales	910	160	72.0734	67.5559	76.8609	0.0064312	0.00244983	0.0108344	0.542341	0.000216573	1.43488	10.2584	9.04827	11.3357
Zingiberales	2472	38	86.8463	75.0015	107.768	0.000580975	0.000101149	0.00105219	0.653996	0.000439952	1.7894	9.8905	6.97389	11.9456
Zygophyllales	285	2	29.2858	16.1104	55.0934	0.0013094	6.8747e-07	0.00372842	3.86455	0.000521129	10.8367	7.21232	4.55862	9.26558
