## Extended Data Table 5 for "Unbiased clade age estimation using a Bayesian Brownian Bridge"

### Sheet: extended_data_table1
Family	N. extant sp.	N. fossils	Estimated age (mean)	95%CI - min	95%CI - max	Estimated q (mean)	95%CI - min	95%CI - max	Estimated a (mean)	95%CI - min	95%CI - max	Estimated sigma2 (mean)	95%CI - min	95%CI - max
Acanthaceae	4000	7	49.6282	34.6617	79.573	0.000123689	6.94896e-07	0.000299885	2.64914	0.00302142	6.66377	10.0608	6.83201	12.1441
Achariaceae	155	3	104.362	70.0156	186.238	0.000447422	2.07366e-06	0.00136611	1.27701	0.00026468	3.42043	6.43874	4.05958	8.43074
Actinidiaceae	360	24	108.625	92.5282	139.188	0.00131361	1.11425e-05	0.00356752	1.30714	0.00374306	3.05102	7.0216	3.83397	9.08983
Adoxaceae	225	56	86.1205	75.0203	108.786	0.00560179	3.04001e-05	0.0149692	2.00452	0.00340802	4.39912	6.51919	4.13356	8.88625
Alismataceae	115	30	73.945	64.973	91.95	0.00343969	5.67063e-06	0.0119342	3.97112	0.568036	7.96603	5.81221	2.92249	8.28088
Alstroemeriaceae	254	1	54.1416	27.5422	110.416	0.000458794	5.64058e-06	0.00146639	2.12638	0.000987565	5.98868	6.87918	3.79539	9.29836
Altingiaceae	15	55	79.5464	70.0186	93.9093	0.0145798	0.000122158	0.0458232	3.1367	0.784541	5.96324	4.68417	2.46032	6.50428
Amaranthaceae	2040	11	16.0613	12.5011	24.2907	0.00122957	3.38899e-06	0.00258282	7.48999	0.0206246	19.5211	9.23597	6.26644	11.2256
Amaryllidaceae	1600	1	106.987	52.6592	211.717	3.98921e-05	2.96808e-07	0.000118812	1.07628	0.00460166	3.18328	9.24794	6.89066	11.1485
Anacardiaceae	860	130	65.5608	62.5111	72.2479	0.00412087	0.000726731	0.00842403	1.64064	0.00189813	3.55533	10.4699	9.46525	11.5709
Annonaceae	2500	59	98.7777	92.2419	111.031	0.000617883	7.0341e-05	0.00129311	1.05845	0.000789945	2.27515	10.9848	9.31962	12.148
Apiaceae	3575	18	88.5921	72.5635	117.774	7.57789e-05	3.77155e-07	0.000281928	3.38201	0.403409	6.32804	10.008	7.60615	12.1761
Apocynaceae	5100	46	83.0548	72.5517	100.43	0.000360791	7.53278e-05	0.000670666	0.937456	0.00584389	2.07131	10.3693	7.96268	12.6926
Aponogetonaceae	56	4	115.696	85.0567	176.353	0.00105563	1.6545e-05	0.00308449	0.887659	0.00384288	2.33075	5.3014	2.77717	7.52319
Aquifoliaceae	500	55	78.103	67.5868	104.893	0.00109475	7.24201e-06	0.00356026	3.739	0.902034	6.44425	8.52657	6.23646	10.1498
Araceae	3750	89	77.9089	72.0227	89.633	0.000988027	5.96745e-05	0.00175406	0.918379	0.00546755	2.52109	11.1117	9.77874	12.5875
Araliaceae	1650	73	86.6949	77.9848	102.373	0.00110571	3.62796e-05	0.00259538	1.58381	0.106253	3.65528	9.56336	7.31813	11.6042
Arecaceae	2600	187	92.1749	87.5036	98.6932	0.002297	0.00110596	0.00376354	0.332685	0.000964783	0.991198	12.1915	11.2254	13.1083
Aristolochiaceae	500	4	104.507	70.08	179.933	0.0002345	3.38688e-06	0.000642775	0.92095	0.00680849	2.48069	7.76576	5.33589	9.90464
Asparagaceae	2900	6	74.9927	47.7139	126.669	0.000104277	4.13289e-06	0.000249317	1.32579	0.00140398	3.45176	9.61593	6.84406	11.7496
Asphodelaceae	900	1	97.516	47.5134	201.195	7.78554e-05	2.09756e-07	0.000257271	1.16744	0.00667088	3.34591	8.59538	6.06285	10.3341
Asteliaceae	37	1	41.9253	20.3007	98.9293	0.00321009	2.45855e-05	0.0111563	2.92009	0.0105209	8.77267	4.85288	2.15299	7.53425
Asteraceae	24700	21	93.9614	75.0285	132.989	1.03796e-05	1.01946e-07	3.74696e-05	3.18187	0.520872	5.93109	12.0522	9.93845	14.0002
Atherospermataceae	16	9	97.7467	79.0294	139.982	0.00627563	4.91772e-05	0.0198763	1.92258	0.00398917	4.36977	3.13263	-0.21118	5.83627
Berberidaceae	700	38	52.4395	47.546	61.3608	0.00286666	0.000658908	0.004978	0.879632	0.00107151	2.40169	8.7845	6.46675	10.5903
Betulaceae	167	388	87.1984	75.1747	108.36	0.00189447	6.66833e-05	0.00596371	5.26999	3.06014	7.07725	9.47929	8.29276	10.4977
Bignoniaceae	870	19	82.5734	70.0244	107.686	0.000541842	1.26308e-05	0.00143479	1.9382	0.0232069	4.503	8.6234	6.4628	10.8793
Bixaceae	23	2	28.0395	17.5124	50.0558	0.0104309	4.67304e-06	0.0308824	3.76258	0.0399239	9.98997	4.8448	2.74531	6.84983
Boraginaceae	2535	26	65.3151	55.0224	83.3561	0.000521018	1.18138e-05	0.00108966	1.58393	0.00317234	4.02344	9.73663	7.16583	11.5151
Brassicaceae	3628	2	59.6296	30.0109	119.105	5.05708e-05	5.18893e-07	0.000141463	1.86027	0.00158895	5.19275	9.82439	6.82354	11.8205
Burseraceae	615	32	75.7599	70.0103	87.6575	0.00203185	0.000515847	0.00383902	0.645187	0.00294471	1.84284	9.3887	8.2188	10.6443
Butomaceae	1	5	36.8425	27.6107	53.161	0.06289	0.000698009	0.183618	3.12085	0.00184259	7.67127	1.31084	-1.02723	3.64768
Buxaceae	123	13	35.7752	30.0189	47.1908	0.00654552	0.000445547	0.0140051	2.05876	0.00221781	5.63042	6.89361	5.09242	8.72983
Cabombaceae	6	31	130.021	107.736	165.515	0.00362012	5.0547e-05	0.0145407	3.45289	1.45548	5.42164	2.86889	0.569608	4.8997
Calophyllaceae	475	16	85.2092	70.0508	116.784	0.000917627	2.45022e-05	0.00228971	1.75451	0.0414209	3.83361	7.65658	5.06691	9.64759
Calycanthaceae	10	2	132.747	90.3505	220.325	0.00214612	5.37089e-06	0.00747751	0.911247	0.00287289	2.40133	2.78865	-0.211109	5.67491
Campanulaceae	2300	3	37.1914	20.0698	72.565	0.00018449	1.08071e-06	0.000481957	2.74922	0.00350955	7.83083	9.50241	6.94623	11.4795
Canellaceae	23	1	30.3145	16.4762	59.4053	0.00589869	5.31866e-06	0.0186949	4.57547	0.002233	13.39	4.66865	2.24752	6.92846
Cannabaceae	100	55	79.0359	70.0574	91.3545	0.00834949	0.00015939	0.0238726	2.51879	0.0945926	4.89131	6.05418	3.82866	8.18965
Cannaceae	10	2	45.1706	27.504	86.3646	0.00841862	4.8393e-05	0.0264308	2.6931	0.00121377	7.75724	3.60517	0.896571	5.79715
Capparaceae	324	9	73.5454	55.0241	108.953	0.00112471	4.21595e-06	0.0025219	1.051	0.0015423	2.94503	7.61644	5.40003	9.81276
Caprifoliaceae	825	23	50.9535	42.0004	67.1906	0.00178622	7.56165e-05	0.00354394	1.46766	0.00289214	3.88863	7.8957	4.02361	10.0895
Caryophyllaceae	2625	22	57.811	47.5133	77.1646	0.000480267	2.40769e-05	0.00112263	2.16542	0.0440569	5.21365	9.92506	7.66282	11.6677
Casuarinaceae	91	5	85.2991	60.1905	124.551	0.00136882	1.65585e-06	0.00338067	0.876839	0.000924572	2.39235	6.35379	4.56667	8.20981
Celastraceae	1350	45	116.801	102.519	143.49	0.000234051	6.29192e-06	0.000703056	2.42425	0.6834	3.94736	9.99821	8.24241	11.4998
Ceratophyllaceae	4	32	68.3544	57.6661	86.6769	0.0171742	0.000178866	0.0645198	4.87206	0.863275	8.32773	3.35662	1.48633	4.98093
Cercidiphyllaceae	2	48	90.4068	85.0522	99.0404	0.0777031	0.011734	0.199835	0.768132	0.000914846	1.91729	2.59718	0.711775	4.48437
Chrysobalanaceae	533	10	31.0931	22.5997	46.4083	0.00213268	0.000194297	0.00430491	1.98403	0.0195171	5.51849	8.40447	5.76522	10.2489
Cleomaceae	346	9	41.1263	30.0461	64.0373	0.00186798	8.22112e-05	0.00378557	1.6573	0.00268061	4.74067	7.93429	5.06328	9.95564
Clethraceae	75	6	120.639	92.5654	176.129	0.00124038	4.08203e-05	0.0037335	1.0458	0.0121556	2.63198	5.20259	2.64677	7.77213
Clusiaceae	750	17	111.524	95.039	147.271	0.000513144	5.17116e-06	0.00123206	1.2443	0.00918648	2.94615	8.42476	6.31633	9.91227
Combretaceae	530	64	104.021	91.5576	127.793	0.000720423	1.24951e-05	0.002389	3.24213	1.34266	5.24633	8.85821	6.94787	10.4843
Commelinaceae	731	4	21.7434	15.017	34.8513	0.00110514	9.93432e-06	0.00284313	6.08613	0.0130923	15.8626	8.15517	5.74484	10.5107
Connaraceae	180	5	92.1777	69.5129	134.002	0.000713484	2.81382e-06	0.00218749	1.90325	0.0218228	4.65555	6.19095	3.97433	8.74082
Convolvulaceae	1660	2	114.753	60.1236	226.276	5.25903e-05	2.45625e-07	0.000150599	0.933579	0.00155644	2.89661	8.92033	5.57609	10.8737
Coriariaceae	14	8	26.6586	20.4239	34.7516	0.0327124	0.00042382	0.0899127	4.48761	0.00150699	11.8031	4.40783	2.20655	6.28978
Cornaceae	85	184	81.9079	77.5042	90.2222	0.0127729	0.000786706	0.0308057	2.39596	0.439404	4.17754	7.7135	6.33526	9.00601
Cucurbitaceae	965	15	69.7831	55.0362	96.3469	0.00079576	6.75733e-05	0.00155333	0.589368	0.000155202	1.77644	9.47065	7.93197	10.7563
Cunoniaceae	330	20	98.3875	85.0183	126.713	0.00116248	4.28837e-05	0.00294641	1.6825	0.00382414	3.6677	6.842	3.96337	9.28061
Cyclanthaceae	230	2	95.5588	55.0712	168.126	0.00033864	1.32898e-06	0.000949237	1.06061	0.00311531	3.13291	7.16566	4.54864	8.87912
Cyperaceae	5500	236	78.1122	68.2866	98.5663	0.000297846	8.0297e-06	0.000861775	4.41297	2.26804	6.5103	12.3212	10.9048	13.5471
Cyrillaceae	2	10	111.027	92.5295	141.642	0.0188164	0.000414053	0.0467078	0.560337	0.00142673	1.54172	2.00316	-0.312531	4.24828
Diapensiaceae	12	1	139.485	81.6147	248.112	0.00115267	2.1931e-06	0.00492322	0.826506	0.00208047	2.10841	3.45656	0.589113	6.20764
Dichapetalaceae	170	1	14.2444	6.58017	29.7615	0.0035083	6.06955e-05	0.0102924	11.6756	0.0789001	38.732	6.68896	4.07778	8.59163
Dilleniaceae	430	10	82.1711	65.1444	117.737	0.000748662	5.78953e-05	0.00154274	0.734602	0.00306327	2.02918	8.36817	6.38112	9.81021
Dioscoreaceae	715	8	107.101	82.6881	156.791	0.000280959	1.45684e-05	0.000678585	0.943174	0.00258838	2.36021	7.90577	4.76295	10.6895
Dipterocarpaceae	695	66	45.4907	40.8457	52.1442	0.00317317	9.45135e-05	0.0085622	4.16146	0.0965055	8.56889	9.97849	8.74047	11.0923
Droseraceae	180	13	48.34	39.8227	66.5312	0.00320412	5.1596e-05	0.00788961	2.24416	0.00594864	5.72342	7.01057	4.535	8.86829
Ebenaceae	800	41	76.6865	70.0208	89.9759	0.00138152	4.39625e-05	0.00315336	1.48338	0.00563766	3.31181	9.40122	7.53294	10.7971
Elaeagnaceae	60	7	49.1334	36.8084	76.7553	0.00519434	3.34922e-05	0.0126244	1.64441	0.00424901	4.63431	5.77342	3.49072	7.4168
Elaeocarpaceae	615	23	80.8736	70.0022	96.3605	0.00145179	4.0191e-05	0.00277924	0.541084	0.00195864	1.61253	9.06493	7.53922	10.4055
Elatinaceae	35	3	30.6805	20.0992	47.0935	0.00837552	2.46072e-05	0.0254741	4.41268	0.000975335	11.9255	4.59942	1.15648	7.04158
Ericaceae	4250	108	105.986	95.0575	124.828	0.000130772	5.78088e-06	0.000409383	3.342	1.5994	4.89863	10.976	9.40009	12.5809
Erythroxylaceae	242	1	37.9837	17.5766	85.9458	0.000774811	1.90897e-06	0.00232253	3.34051	0.00104434	10.1173	7.09804	4.24391	9.3702
Eucommiaceae	1	13	77.8863	65.1179	101.398	0.0631439	0.000322632	0.190188	1.78381	0.00398761	4.05209	0.486727	-2.23076	3.25403
Euphorbiaceae	6252	79	76.3163	72.5022	82.8641	0.000768775	0.000380996	0.00124258	0.475718	0.000435764	1.22572	12.3002	11.2362	13.2789
Eupteleaceae	2	3	56.9994	37.6296	94.8094	0.0232595	1.99026e-05	0.0732679	2.00053	0.0127598	5.44994	1.4914	-1.75446	4.34161
Fabaceae	19500	442	75.4515	70.0361	87.2796	0.00045186	4.10642e-05	0.00106834	2.80104	1.06224	4.86887	14.2892	13.2171	15.399
Fagaceae	927	494	118.741	100.057	157.663	0.000132837	1.64825e-06	0.000472316	5.60505	3.91526	7.39423	11.4375	10.3905	12.5673
Garryaceae	25	3	49.3946	33.2097	87.0009	0.00532132	9.1069e-06	0.0158982	2.55123	0.000395517	6.13115	4.26016	1.65083	6.77481
Gentianaceae	1735	2	76.2261	45.0686	139.73	7.1758e-05	1.99737e-06	0.000210591	1.52288	0.00741893	4.21187	9.19837	6.80603	11.3079
Grossulariaceae	150	25	52.2961	46.6634	63.2274	0.00663603	0.000806655	0.014699	1.23489	0.00159713	3.25937	7.38399	5.5413	8.98082
Haloragaceae	145	32	90.0749	77.5263	117.208	0.00190054	1.38665e-05	0.00654328	3.74516	1.07744	7.09675	5.85836	3.57303	7.90846
Hamamelidaceae	86	89	105.429	95.0014	125.08	0.00509752	0.000137847	0.0154008	2.30559	0.840356	4.27227	6.88941	5.17264	8.3701
Heliconiaceae	194	4	97.639	68.96	152.889	0.000556669	1.46921e-05	0.00144086	1.32849	0.00201656	3.59491	6.21703	2.89044	8.62578
Hernandiaceae	58	2	29.2989	17.6228	57.5936	0.00453725	7.40388e-06	0.0128353	3.52653	0.00811438	10.038	5.7382	3.13247	7.68438
Humiriaceae	56	7	52.797	37.6526	77.8366	0.00499471	4.58717e-05	0.0129944	2.02406	0.00715844	5.35633	5.23665	2.31604	7.83843
Hydrangeaceae	223	22	106.902	92.5328	134.795	0.00128059	2.21947e-05	0.00339416	1.56085	0.000981596	3.27177	6.86226	4.39468	8.99023
Hydrocharitaceae	135	53	72.3661	65.0017	89.3214	0.00538753	7.44706e-05	0.0194442	3.12563	0.239229	5.88599	6.73834	3.14524	8.88184
Hypericaceae	590	33	45.5035	39.6788	56.1884	0.00334328	0.000405727	0.00714543	1.96128	0.0269479	4.94491	8.04918	5.80544	10.2406
Icacinaceae	165	51	86.3245	82.4397	95.1743	0.00560606	0.00206956	0.0109056	0.551685	0.000869453	1.55014	7.89712	6.70015	9.10954
Iteaceae	18	4	130.59	92.7232	201.994	0.0018164	1.69644e-05	0.00562372	0.877372	0.00333954	2.53587	4.17708	1.60208	6.12942
Juglandaceae	50	385	74.4946	67.5458	87.83	0.015978	0.000742656	0.0453211	4.26463	1.63294	6.50629	7.98841	6.42589	9.07749
Juncaceae	464	2	74.2363	42.5528	148.599	0.000256954	5.96688e-07	0.000719405	1.45896	7.60925e-05	3.88857	7.82234	5.03012	9.67303
Lamiaceae	7530	57	79.7446	70.0084	97.7644	5.08794e-05	1.23763e-06	0.000167283	4.87217	2.30971	7.40936	11.3202	9.28753	12.6896
Lardizabalaceae	40	4	156.749	116.081	236.525	0.000776936	5.60425e-06	0.0027252	1.12467	0.0029289	2.76905	4.56437	1.73245	7.45458
Lauraceae	2850	423	121.743	110.096	142.084	0.000577085	8.82378e-06	0.00200836	2.57492	1.05703	3.99924	11.898	10.0829	13.2447
Lecythidaceae	355	12	87.4947	72.5047	116.157	0.000586823	7.99704e-06	0.00187089	2.55724	0.00603351	5.27666	7.51391	5.35856	9.80843
Linaceae	255	1	26.2189	10.3441	54.742	0.00120748	6.13324e-06	0.00357673	5.0287	0.00460459	15.2189	7.14953	4.49105	9.22452
Loganiaceae	390	6	25.3141	17.5039	38.095	0.00238972	0.00013392	0.0060661	2.84064	0.038482	8.17077	8.05527	5.42331	9.97539
Loranthaceae	1050	5	73.6877	46.7358	135.212	0.000216787	5.62578e-08	0.000542116	1.81329	0.00345001	4.82281	8.55258	6.24083	10.662
Lythraceae	620	134	81.1442	75.3183	88.347	0.00420807	0.000338727	0.00956961	1.72281	0.0657325	3.37963	9.44062	7.91945	10.6976
Magnoliaceae	294	130	113.06	105.02	127.354	0.00441742	7.34279e-05	0.0107269	1.33303	0.014615	2.56392	8.51078	7.06135	9.84862
Malpighiaceae	1315	11	89.7542	70.0348	128	0.000246823	5.44577e-06	0.00062681	1.42489	0.00513287	3.26829	8.82308	6.11284	10.6207
Malvaceae	4225	103	74.3038	70.0001	82.3468	0.00124077	0.000485724	0.00205746	0.608601	0.00246547	1.62502	11.7535	10.5012	12.9995
Marantaceae	570	5	36.9654	22.6129	64.9944	0.000985712	5.22191e-05	0.00221504	2.09964	0.00124859	5.98839	8.41158	6.2231	10.4725
Melastomataceae	5115	11	96.7738	65.3655	171.117	7.15408e-05	8.4242e-08	0.000176231	1.52252	0.0160786	3.90938	10.1092	7.51663	12.4893
Meliaceae	600	41	77.1311	70.0071	89.3013	0.00238766	1.87972e-05	0.00493749	1.12487	0.008849	2.78139	9.09493	7.80122	10.4127
Menispermaceae	440	82	96.4399	90.0128	105.046	0.00332439	0.00048786	0.00590553	0.683462	0.00137376	1.7214	9.21488	8.0933	10.229
Menyanthaceae	60	18	40.3204	32.5283	50.3032	0.0129849	0.000573031	0.0289015	2.67898	0.00632241	6.55523	5.6724	2.96541	7.71268
Monimiaceae	217	4	122.861	82.6811	212.484	0.000384796	1.86555e-06	0.00102746	0.766943	0.00135654	1.94024	7.07107	4.93212	8.83833
Moraceae	1180	121	72.7697	68.4168	78.7236	0.00313033	0.000616075	0.00598379	1.01725	0.00499766	2.47416	10.5119	9.25855	11.7942
Musaceae	91	5	100.53	70.499	149.626	0.00104762	1.17985e-05	0.00252875	0.766145	0.00118127	2.21453	6.22026	4.21129	8.2156
Myricaceae	57	131	58.1612	55.0076	63.8502	0.0210417	0.00106717	0.0519066	2.82065	0.0429723	5.32047	7.18795	5.81896	8.46605
Myristicaceae	520	5	93.9592	65.111	152.755	0.00031178	1.04991e-06	0.000833455	1.16824	0.00535269	3.02	7.72162	5.21995	9.87389
Myrtaceae	5950	64	76.8317	70.0265	87.4608	0.000586371	0.000200732	0.000929907	0.371607	0.000235882	1.0182	12.1254	10.7067	13.1656
Nelumbonaceae	3	15	122.733	105.31	152.535	0.0141194	5.06047e-05	0.0436977	1.1033	0.0297578	2.7684	2.289	-0.256284	4.70064
Nothofagaceae	43	28	88.1674	75.3652	109.296	0.00691043	0.000142909	0.0217896	2.41892	0.00497363	4.70154	5.03537	2.71527	7.0378
Nyctaginaceae	400	5	28.8645	17.5406	54.729	0.00199479	1.5495e-05	0.00499205	2.48477	0.00228708	7.27261	7.87467	4.56476	9.97252
Nymphaeaceae	70	53	132.382	114.732	166.969	0.000672561	3.01051e-06	0.00263357	3.6945	2.11027	5.535	6.44071	3.90873	8.15445
Ochnaceae	550	6	99.2557	70.0404	154.654	0.000309536	2.00946e-05	0.000736773	0.820461	0.000792864	2.18688	8.20271	5.73902	10.1541
Olacaceae	180	9	68.3764	55.0055	92.7026	0.00240949	0.00012407	0.00577047	0.977495	0.0020016	2.86779	7.20745	5.65248	8.86223
Oleaceae	790	73	76.5551	70.0313	89.8528	0.00169814	2.16394e-05	0.00458702	2.44908	0.484659	5.02764	9.22653	7.21427	10.9635
Onagraceae	656	13	69.2649	53.8644	95.4072	0.000761468	3.22505e-05	0.00176928	1.61211	0.00478843	3.8754	7.97097	5.95586	10.1585
Orchidaceae	28000	4	137.694	82.682	221.865	4.7122e-06	2.68543e-07	1.20066e-05	0.653408	0.000688053	1.77133	11.828	9.11796	14.0365
Oxalidaceae	570	8	88.2036	65.1941	129.942	0.000510448	4.0308e-05	0.00112423	0.814092	0.00531383	2.26429	8.40255	6.33694	10.3277
Pandanaceae	982	3	117.424	70.4632	209.909	0.00011032	3.34472e-06	0.000314672	0.751112	0.000185131	2.06797	8.49698	6.03932	10.6289
Papaveraceae	775	1	15.9022	7.50246	36.3514	0.000772248	1.48407e-06	0.00236941	9.23134	0.000402285	28.4754	8.19711	5.31365	10.477
Passifloraceae	980	4	71.906	45.5213	129.093	0.00020097	9.66174e-07	0.000550992	1.52802	0.0166246	4.4458	8.58095	5.98764	10.5667
Paulowniaceae	8	4	35.7697	22.5698	64.1611	0.0239909	4.90922e-06	0.0723233	3.55136	0.00889813	9.0409	3.21687	0.403995	5.79122
Pedaliaceae	75	3	22.9394	14.0201	39.9785	0.00635703	2.07001e-05	0.0170341	4.25844	0.00405761	11.8123	6.06628	3.2233	8.09282
Pentaphylacaceae	330	54	107.942	100.026	123.765	0.00261779	0.000177652	0.00580122	1.04327	0.0121704	2.39499	7.53084	5.38732	9.39748
Phyllanthaceae	2050	19	82.517	70.012	103.749	0.000260971	1.12105e-05	0.000649906	1.92976	0.000185526	4.15579	9.54834	7.63043	11.5464
Phytolaccaceae	33	1	12.5054	5.00364	24.2039	0.0181566	0.00023263	0.0620155	10.5865	0.011051	30.99	5.07331	2.48157	7.07894
Picrodendraceae	96	1	116.088	67.8061	216.639	0.000295775	4.62791e-06	0.00093928	1.04449	0.00474858	2.87835	6.00183	3.30202	8.22248
Piperaceae	3700	4	112.186	72.5108	201.364	3.29824e-05	4.58814e-07	8.95339e-05	1.32133	0.00320249	3.52595	9.75694	6.97207	11.7839
Pittosporaceae	245	4	61.0251	42.731	97.7267	0.00083395	4.40411e-07	0.00240044	2.52285	0.0073026	6.69328	6.90482	4.40722	8.77215
Plantaginaceae	1900	17	44.3505	35.0125	61.0526	0.000679493	7.23148e-06	0.00132408	2.01746	0.000732045	5.07933	9.35027	7.07195	11.1367
Platanaceae	8	102	118.779	112.508	128.437	0.0349918	0.00517579	0.0796721	0.755491	0.001706	1.73097	4.53242	2.65067	6.04498
Poaceae	12000	39	83.5688	70.0059	115.191	8.21902e-05	8.82627e-07	0.000213932	2.18799	0.0515609	4.42507	11.1331	8.51666	13.2918
Polemoniaceae	350	1	102.492	52.5487	220.626	0.000144531	4.15226e-07	0.000490579	1.19636	0.0025989	3.64757	7.54114	5.07207	9.60867
Polygalaceae	900	3	78.2664	47.5104	145.318	0.000178243	1.62455e-06	0.000502904	1.38464	0.00561775	3.55664	8.29219	5.52284	10.5035
Polygonaceae	1200	33	41.4641	35.0058	56.7757	0.0016172	1.6058e-06	0.00415851	4.05016	0.0772023	8.69642	8.55562	5.54774	10.7574
Pontederiaceae	34	6	89.1449	69.6422	130.952	0.0023282	1.66255e-05	0.00784507	2.03779	0.0266765	4.49719	4.50488	1.60415	7.10007
Posidoniaceae	9	2	105.332	65.0557	203.473	0.00292991	4.92323e-06	0.00906384	1.03976	0.000897315	2.86254	3.2817	0.690648	5.84597
Potamogetonaceae	110	96	50.8572	45.116	57.6449	0.00946531	0.000391585	0.030773	4.98488	1.46994	8.95871	8.12618	6.62729	9.21966
Primulaceae	2790	23	83.6263	70.1078	112.26	0.000215992	1.13362e-06	0.000636651	2.3323	0.0245609	5.03609	9.78185	7.91872	11.7557
Proteaceae	1660	50	69.3855	65.0047	78.8189	0.00151529	0.000258276	0.00277362	1.07144	0.000249188	2.75456	10.3146	8.88956	11.6263
Putranjivaceae	216	1	36.3919	17.5411	83.5962	0.000958569	6.69104e-06	0.00286251	3.54595	0.0061392	9.96668	6.84408	3.7789	8.97913
Ranunculaceae	2346	45	79.4703	62.8475	113.96	0.000172343	7.38533e-08	0.000637402	4.78145	2.09439	8.19956	9.78036	7.57816	11.7086
Restionaceae	572	1	68.4751	32.5236	137.665	0.000173277	1.3058e-06	0.00052684	1.82245	0.0106282	5.73698	8.01092	5.60507	10.1097
Rhamnaceae	950	159	82.0822	75.0049	92.3604	0.00206511	6.02265e-05	0.00558148	2.36253	0.162107	4.03763	10.2822	8.93827	11.5828
Rhizophoraceae	147	12	70.0722	55.0693	105.454	0.00311467	1.71392e-05	0.00765048	1.5605	0.00479047	4.32332	6.15971	3.67371	8.19431
Ripogonaceae	6	2	90.9787	57.7244	144.823	0.00496162	4.05195e-05	0.0156155	1.11304	0.000358138	3.14892	2.82505	-0.0869303	5.8034
Rosaceae	2950	352	71.8963	65.1504	83.0721	0.00195108	5.4638e-05	0.00515249	2.74511	0.309834	5.06931	11.9028	10.4776	13.155
Rubiaceae	13620	52	78.7165	70.0321	96.2511	0.000122869	8.16927e-06	0.000291565	1.87888	0.0226222	3.74392	12.2102	9.79933	13.8357
Ruppiaceae	8	7	26.8244	20.1744	35.2066	0.0442215	0.00331835	0.112157	2.64249	0.0582122	7.74335	3.93871	2.13164	5.96834
Rutaceae	2070	90	76.8248	72.5025	84.9494	0.00171783	0.000404463	0.00282295	0.703729	0.00285279	1.80006	10.493	8.82307	12.0866
Sabiaceae	66	55	102.391	90.4399	120.65	0.00565974	1.72998e-05	0.0189814	2.39942	0.197382	4.31302	5.98297	3.38251	8.12662
Salicaceae	1220	284	74.457	70.006	82.7519	0.00340413	0.000254837	0.0090134	2.298	0.31227	4.07872	10.9274	9.43129	12.1829
Santalaceae	1000	12	37.6435	30.0349	50.0227	0.0010784	6.58367e-05	0.00227881	2.15699	0.0237001	5.70674	8.63659	6.42672	10.5816
Sapindaceae	1860	360	73.7856	70.0052	79.961	0.00268889	0.000410956	0.00658482	2.40622	0.516373	4.27189	11.6674	10.4796	12.7026
Sapotaceae	1273	35	69.5052	62.5031	86.1176	0.000877938	5.28194e-06	0.00203805	2.18206	0.0226658	4.61084	9.82653	7.60063	11.332
Saururaceae	6	9	56.6805	45.075	73.7544	0.0223783	0.000367238	0.0729797	2.07333	0.00821758	5.57274	2.93542	0.548221	5.36121
Saxifragaceae	640	2	100.663	55.1484	192.889	0.000142831	1.25051e-06	0.00039351	0.915711	0.00451468	2.70329	8.32	6.14165	10.1987
Scheuchzeriaceae	1	1	9.03213	5.03144	16.5707	0.290583	0.000850393	0.915321	14.9867	0.0115756	43.683	1.73165	-0.827271	3.81346
Schisandraceae	85	18	55.38	47.5084	71.5623	0.00693244	0.000292361	0.0157898	1.38921	0.000890309	3.71749	6.46665	4.24748	8.28272
Schoepfiaceae	58	2	90.6798	55.1035	170.311	0.00108444	2.59422e-06	0.00357408	1.08338	0.000362457	3.10179	5.10005	0.599322	7.8927
Scrophulariaceae	1830	3	56.0216	30.0135	104.364	0.000142101	2.95337e-06	0.000369319	1.77737	0.0100464	5.24749	9.2222	6.60807	11.1762
Simaroubaceae	108	37	77.9624	67.5154	99.939	0.00446572	1.79724e-05	0.0138613	2.76744	0.0088112	5.30252	6.57148	4.20844	8.74793
Smilacaceae	255	26	63.3368	55.0451	79.1008	0.00356094	9.84883e-05	0.00837819	1.47736	0.0224169	3.81064	7.40272	4.62415	9.28794
Solanaceae	2600	18	71.3545	55.0454	100.248	0.000367083	1.63511e-06	0.000745455	1.02008	0.00155597	2.70386	10.0144	7.90837	11.8793
Stachyuraceae	8	2	24.9704	15.0115	43.3023	0.0233807	6.1398e-05	0.0760414	5.76865	0.001315	16.2192	3.256	0.410003	5.79807
Staphyleaceae	45	29	74.2687	63.7681	94.6008	0.00458071	3.227e-06	0.0163909	3.95324	0.501573	7.00876	5.57441	3.2573	7.58464
Stemonaceae	37	2	23.3794	13.0146	41.3266	0.00833767	7.15337e-06	0.0252446	5.98206	0.0186147	16.2678	5.1737	2.45189	7.32288
Strasburgeriaceae	2	1	18.5247	10.0479	34.4848	0.0692803	0.00015972	0.200664	6.92694	0.000297497	19.2631	1.8592	-0.895281	4.54337
Strelitziaceae	7	1	54.4412	28.9027	114.445	0.00654779	5.86313e-06	0.0206899	2.4955	0.0190926	6.91383	3.04453	0.329063	5.65426
Styracaceae	160	50	59.4311	53.2757	68.2349	0.00657394	0.000253568	0.015248	2.11005	0.0126706	4.87589	7.7501	6.15713	9.23008
Symplocaceae	260	78	58.4062	55.0022	64.8547	0.00912169	0.00117084	0.0185471	1.56937	0.0192889	3.84784	8.39146	6.76158	9.54103
Tapisciaceae	6	4	90.3365	62.9193	140.946	0.00655748	1.92573e-05	0.0194983	1.03741	0.00139502	2.61651	2.97511	0.259228	5.18638
Theaceae	240	41	91.5054	85.006	105.111	0.00360723	0.000546977	0.00704743	0.871277	0.000744239	1.96218	7.43135	5.65754	9.29235
Thymelaeaceae	913	15	70.5012	55.0229	96.289	0.000805957	2.18835e-05	0.00157411	0.95802	0.00648223	2.71737	8.27362	5.02331	10.5938
Ticodendraceae	1	1	82.1719	45.2289	165.166	0.00823784	4.60006e-05	0.0279944	1.54003	0.00556281	4.70795	0.888402	-2.77232	3.61631
Torricelliaceae	10	3	88.3594	60.0011	146.713	0.0042793	1.48375e-05	0.0143366	1.19753	0.00105696	3.2498	3.16518	0.325367	6.09661
Trigoniaceae	28	2	27.432	15.0747	56.6398	0.00905609	3.84187e-06	0.0280888	4.20723	0.0301039	11.9278	4.91231	2.51855	7.02724
Trochodendraceae	2	8	83.9811	67.5654	114.737	0.0229946	0.000274128	0.0610894	0.909966	0.0060581	2.48952	2.00088	-0.303975	4.25699
Typhaceae	51	93	75.4992	62.9407	99.3338	0.00327089	1.69076e-05	0.0106321	5.50483	2.88502	8.68918	7.25309	5.90887	8.2796
Ulmaceae	45	139	71.4816	65.0639	80.2007	0.0207524	0.000453553	0.0577204	2.91827	0.392096	5.26832	6.4854	4.82699	7.97614
Urticaceae	2625	33	63.7616	55.0557	83.9176	0.000481897	1.62203e-05	0.00118811	2.33281	0.024955	4.96143	9.6501	7.52813	11.3731
Verbenaceae	1000	4	70.0349	42.687	124.649	0.000236894	1.2515e-06	0.000590495	1.34188	0.000692739	3.84416	8.65684	6.49004	10.7395
Violaceae	980	15	93.7558	77.5557	125.514	0.000161859	2.76534e-07	0.00061988	3.67371	0.574172	6.64063	8.41377	6.28506	10.3917
Vitaceae	910	160	72.2162	67.619	77.0951	0.00638621	0.00245019	0.0110622	0.527246	0.000208154	1.34632	10.2521	8.97364	11.389
Vochysiaceae	217	3	29.1655	17.5011	50.3116	0.00205181	6.56463e-05	0.00519451	2.94566	0.00149401	8.44735	7.43541	5.49807	9.4059
Winteraceae	65	3	116.832	82.8675	185.895	0.000775464	1.03388e-05	0.0022019	1.01464	0.0136053	2.75792	5.32462	2.40856	7.70316
Xyridaceae	399	2	35.2287	17.5473	76.1	0.000736932	4.90292e-06	0.00207849	3.0978	0.00158093	8.43227	7.87184	5.02799	9.60423
Zingiberaceae	1600	21	92.2653	75.1524	118.961	0.000423577	2.49358e-05	0.000887293	0.923257	0.000222018	2.25973	9.04989	6.46261	10.8924
Zygophyllaceae	285	2	31.041	17.5303	62.5062	0.0011632	1.11106e-05	0.00318038	3.98006	0.00356354	11.1631	7.22116	4.70168	9.28561
